# Ultra-high throughput single-cell RNA sequencing by combinatorial fluidic indexing

**DOI:** 10.1101/2019.12.17.879304

**Authors:** Paul Datlinger, André F Rendeiro, Thorina Boenke, Thomas Krausgruber, Daniele Barreca, Christoph Bock

## Abstract

Cell atlas projects and single-cell CRISPR screens hit the limits of current technology, as they require cost-effective profiling for millions of individual cells. To satisfy these enormous throughput requirements, we developed “single-cell combinatorial fluidic indexing” (scifi) and applied it to single-cell RNA sequencing. The resulting scifi-RNA-seq assay combines one-step combinatorial pre-indexing of single-cell transcriptomes with subsequent single-cell RNA-seq using widely available droplet microfluidics. Pre-indexing allows us to load multiple cells per droplet, which increases the throughput of droplet-based single-cell RNA-seq up to 15-fold, and it provides a straightforward way of multiplexing hundreds of samples in a single scifi-RNA-seq experiment. Compared to multi-round combinatorial indexing, scifi-RNA-seq provides an easier, faster, and more efficient workflow, thereby enabling massive-scale scRNA-seq experiments for a broad range of applications ranging from population genomics to drug screens with scRNA-seq readout. We benchmarked scifi-RNA-seq on various human and mouse cell lines, and we demonstrated its feasibility for human primary material by profiling TCR activation in T cells.
