## Supplementary Table 2 for "Ultra-high throughput single-cell RNA sequencing by combinatorial fluidic indexing"

### Sheet: scifi-RNA-seq seq. performance
Sample name	Condition (encoded in round1 barcode)	Number of sequencing reads	Percent uniquely mapped reads	Percent reads mapped to multiple loci	Percent alignments assigned to introns + exons	Percent alignments assigned to exons	Percent mean UMI duplication	Cells detected	Minimum UMIs per cell
Species mixture, various sample preparations, 15.3k nuclei loaded	All	169587991	72.4428	22.725	26.495	14.7137	30.2537	8246	379
Species mixture, various sample preparations, 15.3k nuclei loaded	Fixed_Nuclei_1FA	36020483	66.5496	28.8163	18.5112	10.7682	30.1672	2170	273
Species mixture, various sample preparations, 15.3k nuclei loaded	Fixed_Nuclei_4FA	19713210	66.5108	28.6804	17.8715	11.0133	30.3196	2267	159
Species mixture, various sample preparations, 15.3k nuclei loaded	Fresh_Nuclei	56295639	84.0062	12.4637	43.4998	26.1451	29.8875	1961	408
Species mixture, various sample preparations, 15.3k cells loaded	Whole_Cells	57558659	72.7046	20.9396	26.0976	10.928	30.244	2433	276
Species mixture, 15.3k nuclei loaded		155124575	81.9702	14.368	39.7023	25.0029	28.4805	6772	497
Species mixture, 383k nuclei loaded		1281605008	90.6054	7.10357	68.2238	51.4806	52.6153	70487	229
Species mixture, 765k nuclei loaded		2580585384	91.0324	7.25885	66.7893	47.6541	46.1226	139176	203
Human cell line mixture, 383k nuclei loaded		2373735258	88.91	8.51458	55.2152	18.5413	57.3856	151788	201
Human primary T cells, 765k nuclei loaded		3794137947	79.6158	16.1608	29.6438	7.13219	26.5299	62558	211
